# Sex biased expression and co-expression networks in development, using the hymenopteran *Nasonia vitripennis*

**DOI:** 10.1101/540336

**Authors:** Alfredo Rago, John (Jack) H Werren, John K Colbourne

## Abstract

Sexual dimorphism requires gene expression regulation in developing organisms. Differential expression, alternative splicing and transcript-transcript interactions all contribute to developmental differences between the sexes. However, few studies have described how these processes change across developmental stages, or how they interact to form co-expression networks. We compare the dynamics of all three regulatory processes in the sexual development of the model parasitoid wasp *Nasonia vitripennis*, a system that permits genome wide analysis of sex bias from early embryos to adults. We find relatively little sex-bias in embryos and larvae at the whole-gene level, but several sub-networks show sex-biased transcript-transcript interactions in early developmental stages. These provide new candidates for hymenopteran sex determination, including histone modification genes. In contrast, sex-bias in pupae and adults is driven by whole-gene differential expression. We observe sex-biased splicing consistently across development, but mostly in genes that are already biased at the whole-gene level. Finally, we discover that sex-biased networks are enriched by genes specific to the *Nasonia* clade, and that those genes possess the topological properties of key regulators. These findings suggest that regulators in sex-biased networks evolve more rapidly than regulators of other developmental networks.
