## Supplementary Files 1-5 for "Sex biased expression and co-expression networks in development, using the hymenopteran *Nasonia vitripennis*": S2_cluster_annotation.csv

clusterID	Density	Centralization	Heterogeneity	nGenes	nTranscripts	nNodes	excessSpl	excessDup	medianClusterCoef	diameter	stageSexBias	stageBias	DifferentiallyCorrelated
aliceblue	0.03630404	0.084271512	0.840259906	49	52	41	0.314018264	4.357146105	0.124041047	375	.....	..+..	NA
antiquewhite1	0.018896261	0.048395839	0.949058357	59	72	66	1.111275745	0.749244701	0.063541283	569	....m	--++-	NA
antiquewhite2	0.071134874	0.142820711	0.797519872	338	412	98	1.157294495	1.15223651	0.210318981	798	....m	.....	Female_adult
antiquewhite4	0.021983517	0.056009027	0.837661625	128	153	142	0.768421163	0.42310289	0.07808818	2411	...mf	+-.-+	Male_adult
bisque4	0.014230353	0.048073303	0.895879206	196	199	195	0.303603588	0.216866808	0.048937094	3008	.....	.....	NA
black	0.025931074	0.073683435	0.951357058	428	488	402	0.769602139	0.696429091	0.087187718	6480	.....	---++	NA
blue	0.006557067	0.025237877	0.867422356	439	463	453	0.239820428	0.209723787	0.031169357	16954	....f	-..++	NA
blue1	0.085521412	0.106381479	0.620350191	79	86	30	1.101254749	2.007278826	0.219086488	112	.....	...+.	NA
blue2	0.040391305	0.132831728	1.11512784	363	750	116	1.121254548	2.639738929	0.183153804	1519	....f	--.-+	NA
blue3	0.057295291	0.09994155	0.792957877	75	86	57	1.1202419	0.878184486	0.16532391	351	.....	...+.	NA
blue4	0.056182579	0.087102477	0.665136382	92	100	82	0.800118536	0.539456184	0.129064963	371	....m	-+.-+	Male_adult
blueviolet	0.046289439	0.066445589	0.61080208	97	114	85	1.518305851	0.283924308	0.108973906	702	....f	...++	NA
brown	0.015339189	0.056989623	0.984231188	407	457	421	1.207699126	0.318715908	0.054135055	11062	.....	+++--	NA
brown1	0.018680244	0.048322131	0.866067886	54	57	54	1.088596648	1.230338666	0.065502974	629	...m.	+....	NA
brown2	0.022648807	0.075742129	1.119317309	141	164	117	0.756707426	0.460511377	0.086619973	1153	.....	-.++-	NA
brown3	0.052503358	0.098305205	0.908062013	46	48	28	1.428783101	1.348640461	0.20517611	144	.....	.....	NA
brown4	0.021382837	0.049807397	0.841267137	182	200	195	0.449046117	0.296700901	0.065689135	2693	.....	.....	NA
chocolate3	0.032549175	0.086015882	1.045968477	62	68	41	1.224671229	1.824631212	0.153364942	312	.f...	.+...	NA
chocolate4	0.015541415	0.047598805	0.896847136	70	78	67	1.256073056	0.622449444	0.069539268	1293	.....	.....	NA
coral	0.050157535	0.130017957	0.8983244	169	195	100	1.306315978	0.442630715	0.16261855	744	...f.	...+.	NA
coral1	0.026715028	0.063432009	0.703757547	152	166	153	0.875467786	0.61744985	0.068194348	1986	.....	.-.++	NA
coral2	0.053101962	0.120612265	0.835884772	343	663	141	1.034413105	0.406829702	0.161278781	1291	...mm	----.	NA
coral3	0.026500247	0.059658281	0.884873845	102	106	96	0.67780546	0.661597207	0.087283785	761	....m	-+-+-	NA
coral4	0.04306284	0.078321316	0.759983053	70	89	66	1.119175206	1.757778578	0.125078116	375	....f	---++	Female_adult
cornflowerblue	0.072089332	0.091716392	0.548734858	94	103	41	1.331681337	0.628492642	0.17230538	187	.....	.....	NA
cyan	0.013739346	0.072409606	1.341128174	386	484	314	1.228044979	1.270619939	0.045860355	9810	.....	+..--	NA
darkgoldenrod4	0.049190025	0.085084004	0.696981016	34	39	31	1.381680361	0.691610493	0.124457882	192	.....	.+...	NA
darkgreen	0.010451765	0.038418908	0.914096579	221	281	258	1.319100209	0.307163664	0.044151293	6318	....f	+-..+	NA
darkgrey	0.022102416	0.094631931	1.231023141	335	438	250	1.211622982	1.059206207	0.092400355	5363	....f	+---+	NA
darkmagenta	0.02796487	0.068667277	0.807072539	215	245	214	0.933082841	0.418353776	0.081812097	4094	....f	+--.+	NA
darkolivegreen	0.020747117	0.041761353	0.70881301	200	236	215	1.058614113	0.297158068	0.056977209	5146	....f	...++	NA
darkolivegreen1	0.070039202	0.148189636	0.915531811	100	126	57	1.166353552	1.883815247	0.226552708	266	....f	.-.-+	Female_adult
darkolivegreen2	0.0346852	0.077056491	0.725548622	87	91	86	0.574204825	0.711370793	0.08632475	1183	....m	-+-.-	Male_emb18
darkolivegreen4	0.020558356	0.048209177	0.775855063	117	134	118	0.926119537	0.845416408	0.065564895	1029	...m.	+---+	NA
darkorange	0.025968418	0.088618527	1.069717766	241	327	233	0.858892768	0.4784168	0.108736043	4414	.....	-+++-	NA
darkorange2	0.019785332	0.054532015	0.864885804	200	214	196	0.495972772	0.756246988	0.071111888	3798	.....	-+-+-	NA
darkred	0.020320431	0.058660217	0.894490815	238	293	264	1.081165954	0.220937686	0.074329392	4028	....f	+.+-+	NA
darkseagreen1	0.089103243	0.136741567	0.594073485	53	66	42	1.385486643	0.081735786	0.169044718	225	....f	+...+	NA
darkseagreen2	0.014625242	0.040477306	0.863521988	75	86	67	1.177203352	0.878184486	0.089711862	1062	.....	.....	Male_emb10
darkseagreen3	0.030037502	0.059779547	0.781178955	151	163	101	0.731296521	1.754059986	0.121380914	847	.....	.....	NA
darkseagreen4	0.009550542	0.027459425	0.882680287	141	158	153	0.54774325	0.648713133	0.0333255	2121	.....	...+-	NA
darkslateblue	0.04393743	0.116537294	0.985532867	288	393	192	1.117681291	1.523654872	0.160379754	2166	....m	---++	Male_pupyel
darkturquoise	0.024412618	0.083378177	1.133941085	273	357	251	1.033709422	1.435527662	0.116407459	3986	....m	-++-+	NA
darkviolet	0.028316049	0.093019707	1.175137986	184	219	116	0.976754527	1.995248901	0.156714721	1256	.....	.....	NA
deeppink	0.026043561	0.058933536	0.831394205	120	149	81	1.128779746	1.846460765	0.138116286	1062	.....	.....	Male_emb18
deeppink1	0.050041215	0.125863687	1.005437964	84	89	53	1.247605147	1.09103498	0.19758529	506	.....	+....	NA
deeppink2	0.076463643	0.126043211	0.761830502	85	89	28	1.229258013	1.212261089	0.251710567	166	...f.	...+.	NA
firebrick	0.080029202	0.116778517	0.746781462	59	69	31	1.348913238	0.703638501	0.228807366	89	.....	.....	NA
firebrick2	0.06083556	0.089790472	0.663774688	136	149	57	1.194533906	1.339589183	0.175875996	350	.....	.....	NA
firebrick3	0.025291014	0.074882625	0.766377671	87	95	86	0.996925351	0.794988061	0.072680545	1573	....m	-++--	NA
firebrick4	0.047552949	0.102106885	0.793471656	209	273	123	1.435512064	0.908973791	0.14347937	1188	.....	....+	NA
floralwhite	0.027875284	0.054965168	0.683741906	188	214	197	0.831708187	0.630205823	0.072801389	3122	.....	.--++	NA
green	0.025129051	0.103606989	1.180640931	659	873	408	0.955795339	0.84656927	0.119155456	8473	.....	-.-+-	NA
green3	0.056127574	0.103321999	0.748022278	59	62	42	0.342381204	4.002416852	0.162190295	230	.mf..	..+..	NA
green4	0.050032132	0.08408632	0.559922665	73	79	69	0.496069359	1.16085508	0.099656147	594	....m	-+.+.	NA
greenyellow	0.020866925	0.053126001	0.768139424	333	394	358	0.613371715	0.301219189	0.061487269	6967	....f	.--++	NA
grey	5.57E-05	0.000646506	1.716996992	657	767	740	1.211365371	0.54859951	0.00109211	72619	.....	+....	NA
grey60	0.011154369	0.041720134	0.911118339	226	340	291	1.426381785	0.269728092	0.040640836	6692	....f	.....	NA
honeydew	0.03759998	0.054701214	0.560649846	111	118	105	0.51200944	0.502882884	0.075874691	755	....m	-..+.	NA
honeydew1	0.025999057	0.092149657	1.224393464	269	299	165	1.250611868	0.739722527	0.114158782	2678	.....	+....	NA
indianred1	0.049966148	0.109606612	0.803110484	60	62	31	0.553077329	3.567371542	0.143592098	192	.m...	.....	Male_emb18
indianred2	0.066285774	0.123134259	0.794631381	108	116	57	1.126134464	1.0696114	0.1968872	311	.....	+....	NA
indianred3	0.018204241	0.062167228	1.02466017	89	98	89	1.366299875	0.330279297	0.071725858	1934	.....	+-+.-	NA
indianred4	0.028861013	0.092184159	1.030462272	138	151	124	0.919179289	1.036041679	0.114745837	1315	....m	-++--	NA
ivory	0.01167915	0.045537166	1.075637702	197	210	198	0.933082841	0.128441949	0.050400963	3863	.....	.++--	NA
lavenderblush	0.061733272	0.064127599	0.550394631	60	71	43	1.517902369	0.683817699	0.149915965	253	....f	....+	NA
lavenderblush1	0.030804466	0.069468648	0.91140202	77	82	71	0.796534133	0.855235414	0.103765968	626	.....	-+-.+	NA
lavenderblush2	0.029950132	0.076144812	0.761644862	103	109	104	0.47938201	0.989827861	0.079260442	1527	....m	-.+.-	NA
lavenderblush3	0.016365932	0.063918918	1.022271661	176	183	169	0.383685704	0.50113416	0.058872307	3538	....m	-..+.	Female_emb10
lightblue2	0.072703146	0.132093401	0.834145347	110	120	32	1.306315978	1.483504507	0.229069225	155	....f	....+	Female_adult
lightblue3	0.038264444	0.067131304	0.780301033	58	63	60	0.699812131	0.941907624	0.098639005	325	....m	-++.-	NA
lightblue4	0.034690535	0.051331525	0.622434185	96	124	89	1.171997198	0.652567965	0.09603527	846	.....	.....	NA
lightcoral	0.03353707	0.071969542	0.725079816	140	146	126	0.357894788	0.443388645	0.082683738	1551	....m	-.-+.	NA
lightcyan	0.017714929	0.064396794	0.97323252	316	387	292	1.067499814	1.282428139	0.066137611	5305	.....	-++--	NA
lightcyan1	0.048631605	0.131298036	0.916521467	808	1144	198	1.034832915	2.178573052	0.175431458	4564	....m	-.---	NA
lightgreen	0.014619518	0.057314866	1.05037008	256	308	277	1.256480872	0.262722168	0.064880019	6088	....f	.++-.	NA
lightpink1	0.066628293	0.083341782	0.568315794	63	71	44	0.735952664	1.747534119	0.14057967	250	.....	.....	NA
lightpink2	0.032660192	0.079176292	0.982918764	75	98	72	0.899758454	1.98167578	0.117776893	620	...mf	+---+	Male_pupyel
lightpink3	0.014763884	0.050048944	1.07402418	111	130	107	1.268633786	0.622449444	0.052698028	1788	.....	--++-	NA
lightpink4	0.021889347	0.067908953	0.934954333	237	286	173	0.782190948	1.244898887	0.068855913	2105	.....	---++	NA
lightskyblue3	0.065234935	0.093288233	0.699984806	48	53	33	1.139945547	1.933899529	0.168262929	171	.....	+....	NA
lightskyblue4	0.033926841	0.11171356	1.099696951	76	89	61	1.009092399	3.030652721	0.135210677	793	.....	..+..	NA
lightslateblue	0.021151341	0.058634046	0.83681224	85	105	89	1.555138069	0.411014236	0.076448859	1068	.....	.....	NA
lightsteelblue	0.020338071	0.048250589	0.941182783	125	139	128	0.90455333	1.086674328	0.063672545	943	....m	-++.-	NA
lightsteelblue1	0.018133934	0.052845361	0.804217992	193	220	203	0.638313489	0.514935449	0.058618145	2871	....f	-++..	NA
lightyellow	0.012909653	0.04656566	1.030959024	256	298	274	0.931517266	0.579281809	0.052699914	6362	.....	.--++	NA
magenta	0.014105948	0.058696358	1.176709553	372	428	372	0.530309348	0.705830522	0.064655438	9575	.....	-+.+.	NA
magenta1	0.05887355	0.10400999	0.652031827	44	46	22	0.88744292	2.931827089	0.116740948	104	...f.	...+.	NA
magenta2	0.06018597	0.098366755	0.839532453	88	100	45	1.19201333	1.078912369	0.209000484	345	.....	.....	NA
magenta3	0.04854486	0.109389354	0.813370464	97	104	73	1.020559358	1.556123609	0.146232428	621	....m	---+.	Male_adult
magenta4	0.031009804	0.068835342	0.754287325	98	121	108	1.093094981	1.159162049	0.083169642	993	.....	-.+.+	NA
maroon	0.020157811	0.070409506	1.013857266	181	200	177	0.685815888	0.917075514	0.079158991	4049	....m	-++..	NA
mediumorchid	0.043712844	0.114292437	0.991941023	225	293	137	1.003143669	1.417683488	0.167912194	1499	....f	+...+	Female_adult
mediumorchid4	0.046755982	0.1166502	0.942590386	56	65	34	1.431923283	0.165986518	0.190478851	205	.....	.+...	NA
mediumpurple	0.036598019	0.092301263	0.91923009	68	69	62	0.591628613	0.860002613	0.120223375	419	....m	-+..-	NA
mediumpurple1	0.019844568	0.062156785	0.968675568	84	102	91	0.704386066	0.528878612	0.079290981	1026	.....	-+.+-	NA
mediumpurple2	0.019084939	0.059773218	1.020304927	134	148	131	0.496488336	0.765444586	0.069505667	1347	.....	-+.+.	NA
mediumpurple3	0.028132166	0.059747232	0.789408508	209	222	205	0.595786003	0.558896047	0.075349641	1663	.....	-.-++	NA
mediumpurple4	0.035886189	0.09139092	0.892978583	137	162	94	1.481700993	1.132191992	0.131538393	938	.....	.....	NA
midnightblue	0.026887265	0.064416002	0.728167403	272	342	309	0.89761478	0.473207179	0.070129472	5320	.....	-..++	NA
mistyrose	0.037448487	0.058176833	0.611462641	74	82	65	1.154974493	0.921022754	0.086482161	591	.f...	.++..	NA
mistyrose4	0.05157434	0.071979079	0.704117167	72	76	24	1.439525831	1.561583692	0.194774575	128	.....	....+	NA
moccasin	0.055286375	0.10922156	0.879979244	86	105	47	1.213007694	1.798187281	0.2038909	324	.....	.....	NA
navajowhite	0.037813083	0.103427352	0.926381719	208	218	74	1.205945369	1.880672937	0.156785564	1348	.....	.....	NA
navajowhite1	0.014072268	0.044958655	0.860324181	111	112	109	0.058317678	0.192662923	0.048306193	2113	.....	.....	NA
navajowhite2	0.044403031	0.081457516	0.683198792	208	220	178	0.57893549	0.809184277	0.101432074	2131	....m	-.-++	Male_adult
navajowhite3	0.06268044	0.076505224	0.584231197	79	87	40	1.182441187	1.798187281	0.156216385	168	f....	+....	Female_emb10
orange	0.013555684	0.053746651	1.103874696	207	262	234	1.022117464	0.803007297	0.060851289	6021	.....	-+.-+	NA
orange4	0.101569266	0.115996795	0.620876838	76	80	37	1.163437668	1.618368553	0.212759394	156	.....	+....	NA
orangered	0.019864511	0.050691781	0.977408816	54	65	63	1.230951594	1.244898887	0.079096039	451	....m	--+..	NA
orangered1	0.032652792	0.062677957	0.658309868	90	100	92	1.15935543	0.70129304	0.070999515	780	.....	--..+	NA
orangered3	0.012770727	0.039120082	0.881182355	131	135	131	0.254005885	0.159838869	0.04200433	1511	....m	.....	NA
orangered4	0.023745352	0.055112383	0.721268922	183	249	205	1.10171227	1.646532932	0.071288596	3085	.....	--+-+	NA
paleturquoise	0.031224672	0.114543551	1.209572636	483	627	217	1.010467702	2.279998228	0.149580367	6311	....m	.---+	NA
paleturquoise4	0.043726872	0.062896892	0.626276188	31	34	25	1.392763359	0.634654335	0.131265083	112	.....	....+	NA
palevioletred	0.07015436	0.137331701	0.803162509	66	82	48	1.374021379	0.526298717	0.189710603	204	....f	....+	NA
palevioletred1	0.017896036	0.071836701	1.1455127	73	89	77	1.284299416	1.333487197	0.069753214	856	....m	-.+--	NA
palevioletred2	0.0376579	0.072310673	0.765448324	118	129	112	0.531640224	0.75272956	0.106222898	1217	....m	-+.+-	Female_emb10
palevioletred3	0.020680674	0.053537249	0.840532279	162	196	179	1.266326713	0.357802571	0.065466444	2039	....f	+.+-.	NA
pink	0.010732196	0.042999559	0.897624262	318	416	386	0.949905248	0.168580058	0.044358851	12433	....f	.--++	NA
pink2	0.066647165	0.131089768	0.82147783	167	178	37	1.320993685	1.30318067	0.21869762	353	.....	.....	NA
pink3	0.022645599	0.048389738	0.936794375	61	71	63	1.333914203	0.911756931	0.075939288	762	.....	.....	NA
pink4	0.056760318	0.108390509	0.656500591	112	144	92	1.394764455	0.59939576	0.136408865	1046	.....	...++	NA
plum	0.023145851	0.058178069	0.767758779	126	138	132	0.343144596	0.390910279	0.06837648	1514	....f	.++..	Male_adult
plum1	0.02016309	0.062625747	0.963842719	196	238	207	1.118327229	1.087978859	0.076168663	4658	.....	--+++	NA
plum2	0.040484847	0.086598719	0.648633951	175	214	191	0.717252932	0.579789357	0.094451181	2883	.....	-+..+	NA
plum3	0.016229992	0.047370738	0.924837216	110	125	116	0.822979066	0.517877937	0.060346901	1397	....f	....+	Male_adult
plum4	0.054380733	0.103792051	0.857350103	154	181	81	1.028453187	1.698839918	0.182341514	691	...f.	...+.	NA
powderblue	0.028536349	0.034210823	0.566477816	45	55	51	1.18755998	1.471244139	0.082122627	269	.....	.....	NA
purple	0.012444108	0.036362662	0.907600992	340	388	367	1.195211784	0.472719337	0.046359888	5866	.....	+.+--	NA
purple2	0.082442267	0.093419452	0.458524095	30	38	27	1.546953132	0.993735077	0.143512073	89	....f	+...+	NA
red	0.015874915	0.057532394	0.981620565	365	461	406	1.204304318	0.409565433	0.059832468	10173	....f	+-+-+	NA
royalblue	0.014393414	0.066485266	1.272534621	380	538	266	1.053186906	1.303518661	0.072130459	6401	....f	+---+	NA
royalblue2	0.072153102	0.107014806	0.634662397	37	39	25	0.628036528	2.90476407	0.176649858	81	.m...	.....	NA
royalblue3	0.04616778	0.091382192	0.733619524	67	70	49	1.003064054	2.234889907	0.148403042	533	.....	...+.	NA
saddlebrown	0.022776465	0.090475597	1.162971406	295	370	221	0.984150213	1.545469069	0.115122624	5253	.f...	-+---	NA
salmon	0.013438436	0.045517649	1.042007622	284	364	326	1.220185254	0.429786521	0.054992353	6407	.....	+--++	NA
salmon1	0.030151837	0.052081734	0.595120676	66	90	79	1.124883203	2.217764314	0.076178692	818	.....	-++-.	NA
salmon2	0.019541994	0.050849167	0.914319684	115	130	112	0.690840181	1.203402258	0.076420637	1559	....f	+.-.+	NA
salmon4	0.034426504	0.071150424	0.75392227	178	204	181	1.072587874	0.44954682	0.086518448	2047	....f	+-.-+	NA
sienna1	0.055755268	0.101530555	0.856550222	51	55	38	1.098492981	1.765492967	0.179713419	224	.....	.+...	NA
sienna2	0.037758045	0.105847696	0.969622268	104	110	64	1.306315978	1.471244139	0.145927091	749	.....	.....	NA
sienna3	0.016921441	0.05733032	0.879254363	196	237	214	1.240173397	0.250380508	0.059097902	6101	.....	.-.++	Male_emb18
sienna4	0.048554024	0.117110576	0.834643725	152	176	92	1.020559358	1.256687702	0.166294216	927	.....	...+.	NA
skyblue	0.025929714	0.07981141	0.896114857	223	255	222	0.659561499	0.571188901	0.085178759	6689	.....	-..++	NA
skyblue1	0.017114563	0.043614135	0.754403148	128	139	132	1.139502247	0.465717569	0.054342111	3049	.....	..+-.	NA
skyblue2	0.023674738	0.067497127	1.006846858	138	154	136	0.890669985	0.525444335	0.08920301	1393	.....	..+..	NA
skyblue3	0.037084692	0.10396957	0.998954651	774	1344	207	1.135979761	0.58200258	0.169642704	3210	...m.	.....	Male_pupyel
skyblue4	0.024987209	0.073598495	0.961643441	96	109	94	1.228416401	1.187793434	0.095408524	1118	....m	..+..	Male_adult
slateblue	0.047998604	0.093507677	0.786759464	114	118	65	1.383809299	1.371498774	0.14100518	527	.....	..+..	NA
slateblue1	0.056128738	0.086920382	0.736332614	49	63	40	1.373705294	1.883815247	0.136067144	139	.....	..-.+	NA
steelblue	0.014411969	0.055556838	1.252037563	211	232	219	0.640488976	0.279029061	0.060796679	2658	....f	.++-.	NA
tan	0.010752895	0.048179535	1.225032054	324	376	326	1.011873746	0.703014708	0.043259553	7938	.....	--.++	NA
tan2	0.026721821	0.074496516	1.028734931	31	31	26	1.369524815	0.696072496	0.068723539	148	.....	.....	NA
tan3	0.080745492	0.110297877	0.636446655	84	101	49	1.228713048	0.801172551	0.191456579	193	.....	.....	NA
tan4	0.029468809	0.068156736	0.907058904	85	93	79	1.071038638	1.160120827	0.103291857	587	....m	-+---	NA
thistle	0.05484119	0.109852664	0.757984323	302	394	112	1.504418464	0.753047973	0.158196543	1195	....f	....+	Female_adult
thistle1	0.021616756	0.092282613	1.104948137	251	290	188	0.833339503	1.562562741	0.091647706	4214	.....	-++--	NA
thistle2	0.015671797	0.079261974	1.272819547	385	611	188	1.154518213	2.807644299	0.062572286	5782	.....	.---+	NA
thistle3	0.018673104	0.064836795	0.942433365	110	120	114	0.653157989	0.584410866	0.066464529	2253	....f	+..-+	Male_adult
thistle4	0.022657665	0.071690637	1.083949723	80	99	79	1.220547757	0.980829426	0.096756117	974	.....	.+--+	NA
tomato	0.070864104	0.09642883	0.611298707	175	209	49	1.336004977	0.825961622	0.176509373	309	...m.	.....	Male_pupyel
tomato2	0.049922959	0.066976457	0.508884734	29	31	27	1.264176753	2.088217488	0.112509247	115	.....	.....	NA
turquoise	0.016223304	0.052034032	1.038880034	587	718	606	0.639057782	0.721278464	0.065327166	22104	.....	-.-++	NA
violet	0.009837129	0.034447657	0.950204678	198	226	216	1.069329451	0.405785625	0.038885917	4708	.....	.-...	Male_emb18
white	0.012838642	0.029228352	0.791900003	211	235	225	0.597570075	0.321378152	0.043529971	2997	....f	.-.++	NA
whitesmoke	0.038628423	0.076861028	0.690973154	64	65	39	0.753643833	3.734696661	0.122219234	193	..f..	..+..	Female_lar51
yellow	0.014813089	0.081311307	1.347568014	478	631	410	1.211085336	1.778239087	0.069200705	12266	.....	..+..	NA
yellow2	0.055574958	0.122851574	0.916498115	173	187	64	1.257416449	0.721198108	0.202407067	589	.....	.....	NA
yellow3	0.048033862	0.107144216	0.913646502	145	163	92	0.921633972	1.092150557	0.182250918	644	.....	...+.	NA
yellow4	0.024718926	0.076017354	0.952261695	121	151	132	0.832668297	0.392981326	0.081473247	1401	...mf	+-.-+	NA
yellowgreen	0.029131173	0.084336246	1.029136863	277	339	213	0.93445907	1.464010884	0.102055578	4086	....m	---+-	NA
