## Supplementary Files 1-5 for "Sex biased expression and co-expression networks in development, using the hymenopteran *Nasonia vitripennis*": S4_MetazoaStrata_Results.csv

Connectivity
	Estimate	Std. Error	Adjusted SE	Importance
(Intercept)	36.5741016	0.446742814	0.446766275	NA
DETRUE	1.676091325	0.722654771	0.722692326	0.998678751
DITRUE	-8.624569442	0.905774761	0.905821392	1
nNodes	12.42758508	0.285986454	0.286001504	1
strataArthropoda	-8.516968334	2.082659321	2.082768852	1
strataInsecta	-5.98462416	1.143274227	1.143334388	1
strataHymenoptera	-5.457277974	1.634220614	1.634306495	1
strataNasonia	-0.872018397	1.358155735	1.358226343	1
DETRUE:strataArthropoda	1.436883991	3.369057473	3.369234595	0.998149534
DETRUE:strataInsecta	-1.737850007	1.804147547	1.804242161	0.998149534
DETRUE:strataHymenoptera	-5.018391649	2.576471597	2.576605899	0.998149534
DETRUE:strataNasonia	-9.256578185	1.969103443	1.9692019	0.998149534
DITRUE:strataArthropoda	5.796797064	4.905757937	4.906014911	0.996568022
DITRUE:strataInsecta	3.983142145	2.18449004	2.184603685	0.996568022
DITRUE:strataHymenoptera	6.212737044	3.093510919	3.093671355	0.996568022
DITRUE:strataNasonia	9.095700539	2.335258447	2.335374442	0.996568022
HubScores
	Estimate	Std. Error	Adjusted SE
(Intercept)	-3.689506884	0.012059778	0.012060412	NA
DETRUE	-0.091137107	0.016764175	0.016765023	1
DITRUE	0.301523823	0.032341341	0.032342584	1
nNodes	-0.228525773	0.005866483	0.005866791	1
strataArthropoda	0.263765566	0.06710931	0.067112842	1
strataInsecta	0.201869163	0.035586841	0.035588714	1
strataHymenoptera	0.176122604	0.051989765	0.051992501	1
strataNasonia	-0.001348289	0.036037754	0.036039647	1
DETRUE:strataArthropoda	-0.055261617	0.105790885	0.105796351	0.99984265
DETRUE:strataInsecta	0.03744779	0.054948133	0.054950997	0.99984265
DETRUE:strataHymenoptera	0.132616126	0.082650233	0.082654428	0.99984265
DETRUE:strataNasonia	0.306204891	0.067483094	0.067485698	0.99984265
DITRUE:strataArthropoda	-0.100978579	0.166859992	0.166867126	0.661070442
DITRUE:strataInsecta	-0.034116264	0.075522823	0.075526382	0.661070442
DITRUE:strataHymenoptera	-0.088507588	0.120711062	0.120715665	0.661070442
DITRUE:strataNasonia	-0.17552436	0.144246659	0.144248487	0.661070442
