## Supplementary Files 1-5 for "Sex biased expression and co-expression networks in development, using the hymenopteran *Nasonia vitripennis*": S5_HymenopteraStrata_Results.csv

Connectivity
	Estimate	Std. Error	Adjusted SE	Importance
(Intercept)	-0.624401916	0.160262769	0.160325201	NA
DETRUE	0.169268414	0.113242784	0.113258397	0.999999277
log(nNodes)	-0.596644183	0.027966039	0.027977911	1
StratumChalcid	-0.030749887	0.082976671	0.083007249	0.612854586
StratumNasonia	-0.088761797	0.091650507	0.09166128	0.612854586
DETRUE:StratumChalcid	0.083966498	0.133011083	0.133047221	0.521823485
DETRUE:StratumNasonia	0.145238365	0.155190144	0.15520315	0.521823485
DITRUE	0.03378046	0.065839341	0.065855957	0.415424901
DITRUE:StratumChalcid	0.005420788	0.060138226	0.06015951	0.04814704
DITRUE:StratumNasonia	-0.004469978	0.041771064	0.041782734	0.04814704
HubScore
(Intercept)	-0.940244292	0.153601363	0.153659947	NA
DETRUE	0.176460507	0.102170267	0.102184754	0.999998623
log(nNodes)	-0.563889205	0.026578067	0.026589362	1
StratumChalcid	-0.028708686	0.076837323	0.076864689	0.580989961
StratumNasonia	-0.081684647	0.089128837	0.089138061	0.580989961
DETRUE:StratumChalcid	0.065752371	0.118659334	0.118691026	0.449710216
DETRUE:StratumNasonia	0.113167126	0.139162216	0.13917355	0.449710216
DITRUE	0.021266363	0.053182776	0.0531984	0.360738921
DITRUE:StratumChalcid	0.004698201	0.051213114	0.051229722	0.035782728
DITRUE:StratumNasonia	-0.001473649	0.031713361	0.031723546	0.035782728
